# Prevalent fast evolution of genes involved in heterochromatin functions

**DOI:** 10.1101/2024.03.03.583199

**Authors:** Leila Lin, Yuheng Huang, Jennifer McIntyre, Ching-Ho Chang, Serafin Colmenares, Yuh Chwen G. Lee

## Abstract

Heterochromatin is a gene-poor and repeat-rich genomic compartment universally found in eukaryotes. Despite its low transcriptional activity, heterochromatin plays important roles in maintaining genome stability, organizing chromosomes, and suppressing transposable elements (TEs). Given the importance of these functions, it is expected that the genes involved in heterochromatin regulation would be highly conserved. Yet, a handful of these genes were found to evolve rapidly. To investigate whether these previous findings are anecdotal or general to genes modulating heterochromatin, we compile an exhaustive list of 106 candidate genes involved in heterochromatin functions and investigate their evolution over short and long evolutionary time scales in *Drosophila.* Our analyses find that these genes exhibit significantly more frequent evolutionary changes, both in the forms of amino acid substitutions and gene copy number change, when compared to genes involved in Polycomb-based repressive chromatin. While positive selection drives amino acid changes within both structured domains with diverse functions and intrinsically disordered regions (IDRs), purifying selection may have maintained the proportions of IDRs of these proteins. Together with the observed negative associations between evolutionary rates of these genes and genomic TE abundance, we propose an evolutionary model where the fast evolution of genes involved in heterochromatin functions is an inevitable outcome of the unique functional roles of heterochromatin, while the rapid evolution of TEs may be an effect rather than cause. Our study provides an important global view of the evolution of genes involved in this critical cellular domain and provides insights into the factors driving the distinctive evolution of heterochromatin.
