## Supplementary material for "Prevalent fast evolution of genes involved in heterochromatin functions": STables

### Sheet: Gene list- Table S1
Table S1. List of candidate and control genes
FBgn	CG	gene name	Class	Catagories	Details of Writer/Eraser	References
FBgn0026573	CG8290	ADD1	Candidate	Su(var)s, HC protein		Alekseyenko et al, 2014 (PMID: 24990964)
FBgn0087035	CG7439	AGO2	Candidate	Su(var)s		Fagegaltier et al. 2009 (PMID: 19948966)
FBgn0011741	CG11678	Arp6	Candidate	HC protein		Frankel et al, 1997 (PMID: 9378752)
FBgn0265193	CG44246	Atf-2	Candidate	HC protein, Su(var)s		Seong et al, 2011 (PMID: 21703449)
FBgn0263144	CG8276	bin3	Candidate	Su(var)s		Swenson et al. 2016 (PMID: 27514026)
FBgn0035608	CG10630	blanks	Candidate	Su(var)s, HC protein		Swenson et al. 2016 (PMID: 27514026)
FBgn0259876	CG34438	Cap-G	Candidate	HC protein, Su(var)s		Herzog et al, 2013 (PMID: 23637630)
FBgn0026257	CG6219	cav	Candidate	HC protein, Su(var)s		Shareef et al, 2003 (PMID: 12723692)
FBgn0030008	CG2129	CG2129	Candidate	HC protein		Swenson et al. 2016 (PMID: 27514026)
FBgn0028387	CG5229	chm	Candidate	Su(var)s, -HC enzyme	acetyltransferase	Grienenberger et al. 2002 (PMID: 12007422); Feller et al. 2015 (PMID: 25578876)
FBgn0027567	CG8108	Ciz1	Candidate	Su(var)s, HC protein		Colmenares et al (in prep)
FBgn0020309	CG14938	crol	Candidate	Su(var)s, HC protein		Swenson et al. 2016 (PMID: 27514026)
FBgn0260932	CG13190	cuff	Candidate	HC protein		Pane et al, 2011 (PMID: 21952049)
FBgn0000412	CG9745	D1	Candidate	HC protein		Aulner et al, 2002 (PMID: 11809812)
FBgn0086251	CG9252	del	Candidate	HC protein		Andersen et al, 2017 (PMID: 28847004)
FBgn0278604	CG8374	dmt	Candidate	HC protein		Kerman et al, 2010 (PMID: 20503358)
FBgn0027835	CG5170	Dp1	Candidate	Su(var)s, HC protein		Huertas etla. 2004 (PMID: 15380062)
FBgn0087008	CG12238	e(y)3	Candidate	HC protein, Su(var)s		Shidlovskii et al, 2004 (PMID: 15616585)
FBgn0011766	CG6376	E2f1	Candidate	E(var)s		Dorn et al. 1993 (PMID: 8382174); Seum et al. 1996 (PMID: 8674433)
FBgn0011217	CG7425	eff	Candidate	HC protein, Su(var)s		Cipressa et al, 2013 (PMID: 23821599)
FBgn0086908	CG12196	egg	Candidate	Su(var)s, +HC enzyme, HC protein	H3K9 methyltransferase	Seum et al. 2007 (PMID: 17500594); Seller et al, 2019 (PMID: 30808658)
FBgn0000625	CG10488	eyg	Candidate	HC protein		Salvany et al, 2012 (PMID: 22547675)
FBgn0013269	CG6226	Fkbp39	Candidate	HC protein		Swenson et al. 2016 (PMID: 27514026)
FBgn0000662	CG6315	fl(2)d	Candidate	Su(var)s		Swenson et al. 2016 (PMID: 27514026)
FBgn0040372	CG2995	G9a	Candidate	Su(var)s, +HC enzyme	H3K9 methyltransferase	Mis et al. 2006 (PMID: 16622709)
FBgn0031873	CG9207	Gas41	Candidate	Su(var)s		Gandhi et al, 2014
FBgn0020388	CG4107	Gcn5	Candidate	-HC enzyme	acetyltransferase	Kuo & Andrews 2013 (PMID: 23437046); Feller et al. 2015 (PMID: 25578876)
FBgn0015805	CG7471	HDAC1	Candidate	Su(var)s, +HC enzyme	Class I HDAC (zinc-dependent lysine deacetylases)	Czermin et al. 2001 (PMID: 11571273); Feller et al. 2015 (PMID: 25578876)
FBgn0051119	CG31119	HDAC11	Candidate	+HC enzyme	Class IV HDAC	Todd et al. 2010 (PMID: 21170301)
FBgn0025825	CG2128	HDAC3	Candidate	+HC enzyme	Class I HDAC (zinc-dependent lysine deacetylases)	Feller et al. 2015 (PMID: 25578876)
FBgn0041210	CG1770	HDAC4	Candidate	+HC enzyme	Class I HDAC (zinc-dependent lysine deacetylases)	Feller et al. 2015 (PMID: 25578876)
FBgn0026428	CG6170	HDAC6	Candidate	+HC enzyme	Class I HDAC (zinc-dependent lysine deacetylases)	Feller et al. 2015 (PMID: 25578876)
FBgn0014189	CG7269	Hel25E	Candidate	E(var)s		Eberl et al. 1997 (PMID: 9215899)
FBgn0037027	CG3680	HIPP1	Candidate	HC protein		Alekseyenko et al, 2014 (PMID: 24990964)
FBgn0001206	CG1619	Hmr	Candidate	HC protein		Satyaki et al, 2014 (PMID: 24651406)
FBgn0025639	CG13363	Hmt4-20	Candidate	+HC enzyme	H4K20 methyltransferase	Schotta et al. 2004 (PMID: 15145825); Sakaguchi et al, 2008 (PMID: 18493056)
FBgn0004914	CG9310	Hnf4	Candidate	Su(var)s		Swenson et al. 2016 (PMID: 27514026)
FBgn0030082	CG7041	HP1b	Candidate	HC protein		Zhang et al, 2011 (PMID: 20857302)
FBgn0035829	CG8044	HP4	Candidate	Su(var)s, HC protein		Greil et al, 2007 (PMID: 17255947)
FBgn0030301	CG1745	HP5	Candidate	Su(var)s, HC protein		Greil et al, 2007 (PMID: 17255947)
FBgn0031613	CG15636	HP6	Candidate	HC protein		Joppich et al, 2009 (PMID: 19190990)
FBgn0037436	CG10296	Hr83	Candidate	HC protein		Swenson et al. 2016 (PMID: 27514026)
FBgn0004237	CG12749	Hrb87F	Candidate	HC protein, Su(var)s		Piacentini et al, 2009 (PMID: 19798443)
FBgn0266599	CG4264	Hsc70-4	Candidate	Su(var)s		Swenson et al. 2016 (PMID: 27514026)
FBgn0020412	CG6297	JIL-1	Candidate	E(var)s, -HC enzyme	S10 phosphotase	Ebert et al. 2004 (PMID: 15574598); Bao et al. 2007 (PMID: 17435241)
FBgn0015396	CG4029	jumu	Candidate	Su(var)s , HC protein		Dorn et al. 1993 (PMID: 8382174); Hofmann et al, 2009 (PMID: 19301136)
FBgn0037703	CG8165	Kdm3	Candidate	E(var)s, -HC enzyme	demethylase	Shalaby et al. 2007 (PMID: 28701701);
FBgn0033233	CG15835	Kdm4A	Candidate	Su(var)s, -HC enzyme, HC protein	demethylase	Colmenares et al, 2017 (PMID: 28743002)
FBgn0053182	CG33182	Kdm4B	Candidate	-HC enzyme, Su(var)s	demethylase	Lloret-Llinares et al. 2008 (PMID: 18375980); Shalaby et al. 2007 (PMID: 28701701);
FBgn0031759	CG9088	Kdm5	Candidate	E(var)s, +HC enzyme	H3K4me demethylase	Shalaby et al. 2007 (PMID: 28701701); Scombe et al. 2007 (PMID: 17311883)
FBgn0001308	CG7765	Khc	Candidate	Su(var)s		Swenson et al. 2016 (PMID: 27514026)
FBgn0266557	CG3696	kis	Candidate	Su(var)s		Schneiderman et al. 2009 (PMID: 19706533); Schneiderman et al. 2010 (PMID: 20838586)
FBgn0265276	CG6930	l(3)neo38	Candidate	HC protein		Swenson et al. 2016 (PMID: 27514026)
FBgn0034217	CG18468	Lhr	Candidate	Su(var)s, HC protein		Greil et al, 2007 (PMID: 17255947); Swenson et al. 2016 (PMID: 27514026)
FBgn0032929	CG9241	Mcm10	Candidate	HC protein, Su(var)s		Vo et al, 2017 (PMID: 28180289)
FBgn0038578	CG7957	MED17	Candidate	HC protein		Marr et al, 2014, (PMID: 24820420)
FBgn0039923	CG1793	MED26	Candidate	HC protein		Marr et al, 2014, (PMID: 24820420)
FBgn0267977	CG9203	mh	Candidate	HC protein		Tang et al, 2017 (PMID: 28615282)
FBgn0002780	CG2050	mod	Candidate	Su(var)s		Garzino et al. 1992 (PMID: 1425581)
FBgn0014340	CG3025	mof	Candidate	-HC enzyme	acetyltransferase	Feller et al. 2015 (PMID: 25578876)
FBgn0030373	CG12721	moon	Candidate	HC protein		Andersen et al, 2017 (PMID: 28847004)
FBgn0027951	CG2244	MTA1-like	Candidate	Su(var)s		Swenson et al. 2016 (PMID: 27514026)
FBgn0002872	CG1960	mu2	Candidate	HC protein		Dronamraju and Mason, 2011 (PMID: 21966530)
FBgn0015268	CG5330	Nap1	Candidate	Su(var)s		Stephens et al. 2006 (PMID: 17154536)
FBgn0026401	CG17704	Nipped-B	Candidate	HC protein		Oliveira et al, 2014 (PMID: 25290697)
FBgn0266570	CG2982	NO66	Candidate	Su(var)s, +HC enzyme	H3K4me demethylase	Shalaby et al. 2007 (PMID: 28701701)
FBgn0039559	CG4976	NSD	Candidate	HC protein		Alekseyenko et al, 2014 (PMID: 24990964)
FBgn0085424	CG34395	nub	Candidate	Su(var)s		Swenson et al. 2016 (PMID: 27514026)
FBgn0038551	CG7357	Odj	Candidate	Su(var)s, HC protein		Swenson et al. 2016 (PMID: 27514026)
FBgn0015270	CG3041	Orc2	Candidate	HC protein, Su(var)s		Pak et al, 1997 (PMID: 9363940)
FBgn0004401	CG6143	Pep	Candidate	Su(var)s, HC protein		Piacentini et al, 2009 (PMID: 19798443)
FBgn0004872	CG6122	piwi	Candidate	Su(var)s, HC protein		Pal-Bhadra et al. 2004 (PMID: 14752161); Brower-Toland et al, 2007 (PMID: 17875665)
FBgn0035047	CG3691	Pof	Candidate	HC protein		Johansson et al, 2007 (PMID 18020713)
FBgn0004103	CG5650	Pp1-87B	Candidate	Su(var)s		Reuter et al. 1986 (Mol. Gen. Genet. 202(3): 481--487.)
FBgn0014269	CG18608	prod	Candidate	HC protein		Torok et al, 2000 (PMID: 10982875)
FBgn0004400	CG10683	rhi	Candidate	HC protein		Klatenhoff et al, 2009 (PMID: 19732946)
FBgn0050085	CG30085	Rif1	Candidate	HC protein		Sreesankar et al, 2015 (PMID: 26022086)
FBgn0000100	CG7490	RpLP0	Candidate	Su(var)s		Frolov et al. 1998 (PMID: 9832526)
FBgn0038269	CG7292	Rrp6	Candidate	HC protein		Eberle et al, 2015 (PMID: 26389589)
FBgn0020616	CG3423	SA1	Candidate	HC protein		Valdeolmillos et al, 2004 (PMID: 15325074)
FBgn0005278	CG2674	Sam-S	Candidate	Su(var)s		Larsson et al. 1996 (PMID: 8725236)
FBgn0011474	CG3307	Set8	Candidate	+HC enzyme	H4K20 methyltransferase	Schotta et al. 2004 (PMID: 15145825); Nishioka et al. 2002 (PMID: 12086618)
FBgn0024291	CG5216	Sirt1	Candidate	Su(var)s, +HC enzyme	Class III HDAC NAD+-dependent deacetylase	Rosenberg et al. 2002 (PMID: 12086602); Newman et al. 2002 (PMID: 12524341)
FBgn0029783	CG3187	Sirt4	Candidate	+HC enzyme	Class III HDAC NAD+-dependent deacetylase	Feller et al. 2015 (PMID: 25578876)
FBgn0037802	CG6284	Sirt6	Candidate	+HC enzyme	Class III HDAC NAD+-dependent deacetylase	Feller et al. 2015 (PMID: 25578876)
FBgn0003449	CG4528	snf	Candidate	Su(var)s		Swenson et al. 2016 (PMID: 27514026)
FBgn0287725	CG14438	sov	Candidate	HC protein, Su(var)s		Benner et al, 2019 (PMID: 31558581)
FBgn0016917	CG4257	Stat92E	Candidate	HC protein, Su(var)s		Shi et al, 2008 (PMID: 18344984)
FBgn0003459	CG3836	stwl	Candidate	HC protein, Su(var)s		Yi et al, 2009 (PMID: 19056684); Maines et al. 2007 (PMID: 17344229)
FBgn0003612	CG8068	Su(var)2-10	Candidate	Su(var)s		Hari et al. 2001 (PMID: 11390354)
FBgn0026427	CG12864	Su(var)2-HP2	Candidate	Su(var)s, HC protein		Shaffer et al, 2002 (PMID: 12376620)
FBgn0003607	CG8409	Su(var)205	Candidate	Su(var)s, HC protein		Eissenberg & Elgin 2014 (PMID: 24555990)
FBgn0260397	CG17149	Su(var)3-3	Candidate	Su(var)s, +HC enzyme	H3K4me demethylase	Rudolph et al. 2007 (PMID: 17434130)
FBgn0003598	CG8599	Su(var)3-7	Candidate	Su(var)s, HC protein		Cleard et al, 1997 (PMID: 9311988)
FBgn0263755	CG43664	Su(var)3-9	Candidate	Su(var)s, +HC enzyme, HC protein	H3K9 methyltransferase	Schotta et al, 2002 (PMID: 11867540)
FBgn0025355	CG7869	SuUR	Candidate	Su(var)s, HC protein		Makunin et al, 2002 (PMID: 11901119)
FBgn0283657	CG34412	Tlk	Candidate	Su(var)s		Swenson et al. 2016 (PMID: 27514026)
FBgn0261793	CG18009	Trf2	Candidate	HC protein		Mendez-Bermudez et al, 2018 (PMID: 29727617)
FBgn0013263	CG33261	Trl	Candidate	E(var)s, HC protein		Dorn et al. 1993 (PMID: 8382174); Gaskill et al, 2023 (PMID: 37478844)
FBgn0016756	CG5486	Usp47	Candidate	E(var)s		Henchoz et al. 1996 (PMID: 8816485)
FBgn0024183	CG4170	vig	Candidate	Su(var)s		Gracheva et al, 2009 (PMID: 19584931)
FBgn0046214	CG11844	vig2	Candidate	HC protein, Su(var)s		Gracheva et al, 2009 (PMID: 19584931)
FBgn0260987	CG17436	vtd	Candidate	HC protein		Oliveira et al, 2014 (PMID: 25290697)
FBgn0004655	CG3707	wapl	Candidate	Su(var)s		Verni et al. 2000 (PMID: 10747063)
FBgn0027499	CG12340	wde	Candidate	HC protein		Koch et al, 2009, (PMID: 19750210)
FBgn0039338	CG4548	XNP	Candidate	Su(var)s, HC protein		Schneidermann et al, 2009 (PMID: 19706533)
FBgn0263979	CG4236	Caf1-55	Control	Polycomb		Kassi et al. 2007 (PMID: 28778878)
FBgn0000289	CG8367	cg	Control	Polycomb		Kassi et al. 2007 (PMID: 28778878)
FBgn0000629	CG6502	E(z)	Control	Polycomb		Kassi et al. 2007 (PMID: 28778878)
FBgn0000588	CG14941	esc	Control	Polycomb		Kassi et al. 2007 (PMID: 28778878)
FBgn0036004	CG3654	Jarid2	Control	Polycomb		Kassi et al. 2007 (PMID: 28778878)
FBgn0037659	CG11033	Kdm2	Control	Polycomb		Kassi et al. 2007 (PMID: 28778878)
FBgn0003042	CG32443	Pc	Control	Polycomb		Kassi et al. 2007 (PMID: 28778878)
FBgn0003044	CG5109	Pcl	Control	Polycomb		Kassi et al. 2007 (PMID: 28778878)
FBgn0004860	CG3895	ph-d	Control	Polycomb		Kassi et al. 2007 (PMID: 28778878)
FBgn0004861	CG18412	ph-p	Control	Polycomb		Kassi et al. 2007 (PMID: 28778878)
FBgn0002521	CG17743	Pho	Control	Polycomb		Kassi et al. 2007 (PMID: 28778878)
FBgn0035997	CG3445	Phol	Control	Polycomb		Kassi et al. 2007 (PMID: 28778878)
FBgn0005624	CG3886	Psc	Control	Polycomb		Kassi et al. 2007 (PMID: 28778878)
FBgn0003330	CG5595	Sce	Control	Polycomb		Kassi et al. 2007 (PMID: 28778878)
FBgn0003334	CG9495	Scm	Control	Polycomb		Kassi et al. 2007 (PMID: 28778878)
FBgn0032475	CG16975	Sfmbt	Control	Polycomb		Kassi et al. 2007 (PMID: 28778878)
FBgn0039169	CG5669	Spps	Control	Polycomb		Kassi et al. 2007 (PMID: 28778878)
FBgn0020887	CG8013	Su(z)12	Control	Polycomb		Kassi et al. 2007 (PMID: 28778878)
FBgn0265623	CG3905	Su(z)2	Control	Polycomb		Kassi et al. 2007 (PMID: 28778878)

### Sheet: CNV information - Table S2
Table S2. Duplicates identified in this study
Gene name	Species	Duplicated Gene Name	Synteny information
JIL-1	Kik	LOC108075992	in syn with LOC110182484 (Ser)
JIL-1	Ser	LOC110182484	in syn with LOC108075992 (Kik)
JIL-1	Ser	LOC110180208	not in syn
MOF	Ele	LOC108148462	in syn with LOC108102269 (Fic)
MOF	Fic	LOC108102269	in syn with LOC108148462 (Ele)
MOF	Kik	LOC108075875	not in syn with Ele
MOF	Rho	LOC108046768	in syn with LOC108148462 (Ele)
AGO2	Ser	LOC110189869
del	Sec	LOC6617992	in syn with LOC123327332 (Sim)
del	Sim	LOC123327332	in syn with LOC6617992 (Sec)
mod	Eug	LOC108114831
mod	Eug	LOC108110011
mod	Eug	LOC108118146
mod	Eug	LOC108109362
mod	Eug	LOC108109281
mod	Eug	LOC108115896
mod	Eug	LOC108105582
mod	Eug	LOC108117442
mod	Eug	LOC108104161
mod	Eug	LOC108118100
mod	Eug	LOC108111832
mod	Eug	LOC108110647
mod	Eug	LOC108112736
mod	Eug	LOC121529793
mod	Eug	LOC121530392
mod	Eug	LOC108109608
mod	Eug	LOC121529947
mod	Eug	LOC108111701
moon	Tak	LOC108060441
MTA1-like	Ser	LOC110183744
Nipped-B	Suz	LOC108017528
Nipped-B	Yak	LOC6539275
snf	Eug	LOC108104096	not in syn with Tak
snf	Tak	LOC108067435	not in syn with Eug
stwl	Bip	LOC122321825
Su(var)2-10	Ser	LOC110191704
Su(var)3-6	Kik	LOC108080856	in syn with LOC110189278 (Ser)
Su(var)3-6	Kik	LOC108072267	not in syn with Ser
Su(var)3-6	Ser	LOC110189278	in syn with LOC108080856 (Kik)
Su(var)3-6	Ser	LOC110178105	not in syn with Kik
Trf2	Bip	LOC108133306

### Sheet: Coevolve data table - Table S3
Table S3. Correlation between repeat abundance and dN/dS ratio for positively selected candidate genes
*p < 0.05, **p< 0.01, ***p< 0.001
	all species					exclude D. suz
gene name	v.s. simple repeat correlation coefficient		v.s. TE correlation coefficient			v.s. simple repeat correlation coefficient		v.s. TE correlation coefficient
ADD1	-0.485		-0.387			-0.466		-0.325
AGO2	0.324		0.174			-0.209		-0.211
bin3	-0.288		-0.7	*		-0.0329		-0.642	*
blanks	-0.0957		-0.095			-0.103		-0.102
Cap-G	-0.501		-0.836	**		-0.228		-0.81	*
CG2129	-0.42		-0.77	*		0.0779		-0.691	*
crol	-0.628	*	-0.77	*		-0.131		-0.518
D1	0.112		0.125			0.16		0.166
del	-0.00405		-0.246			-0.152		-0.386
e(y)3	-0.425		-0.517			-0.168		-0.319
E2F1	-0.747	*	-0.665	*		-0.551		-0.47
egg	-0.531	*	-0.762	**		-0.426		-0.688	*
G9a	-0.333		-0.57	*		-0.295		-0.606
HDAC6	-0.631	*	-0.831	**		-0.446		-0.815	**
Hmr	-0.283		-0.742	*		-0.279		-0.771	*
HP5	-0.439		-0.782	*		-0.341		-0.815	*
HP6	-0.208		-0.32			-0.105		-0.314
Hrb87F	0.369		0.224			-0.13		-0.22
Hsc70-4	0.166		0.19			0.016		-0.043
KDM4B	-0.575	*	-0.708	*		-0.297		-0.614
kis	0.449		0.739	**		0.575	*	0.82	**
mh	-0.26		-0.543			-0.298		-0.718
mod	0.328		0.417			0.37		0.483
MTA1-like	-0.517		-0.4			-0.332		0.0929
Mu2	0.239		0.0505			-0.183		-0.359
Nipped-B	0.693		0.662			0.413		0.407
NO66	-0.402		-0.612	*		-0.3		-0.619	*
nub	-0.121		0.062			-0.215		-0.0137
Pep	-0.441		-0.816	*		-0.000435		-0.75	*
Pof	-0.33		-0.456			-0.216		-0.441
rhi	0.195		0.181			0.137		0.138
sov	-0.548	*	-0.894	***		-0.215		-0.861	**
Stat92E	-0.428		-0.0969			-0.235		0.238
Su(var)2-10	-0.179		-0.26			0.423		0.205
Su(var)2-HP2	-0.363		-0.641	*		-0.371		-0.529
Su(var)3-7	-0.318		-0.639			-0.184		-0.544
Su(var)3-9	-0.32		-0.816	**		-0.337		-0.911	**
Tlk	-0.328		-0.404			0.0769		-0.128
Trf2	-0.651	*	-0.637	*		-0.567		-0.479
wapl	0.0693		0.265			0.208		0.396
wde	-0.398		-0.776	*		-0.338		-0.772	*
XNP	-0.393		-0.366			-0.322		-0.329

### Sheet: NCBI info - Table S4
Table S4. NCBI assembly number of reference genomes used in this study
GCF_000001215.4	D. melanogaster
GCF_016746395.2	D. simulans
GCA_018904445.1	D. sechellia
GCA_018904525.1	D. erecta
GCF_016746365.2	D. yakuba
GCF_018153835.1	D. eugracilis
GCF_018148935.1	D. biarmipes
GCF_013340165.1	D. suzukii
GCF_018152695.1	D. takahashii
GCF_018152505.1	D. elegans
GCF_018152115.1	D. rhopaloa
GCF_018152265.1	D. ficusphila
GCA_008042835.1	D. serrata
GCF_018152535.1	D. kikawai
GCF_017639315.1	D. ananassae
GCF_018153845.1	D. bipectinata

### Sheet: Transcriptome info - Table S5
Table S5. Transcriptome resources and information used in this study
SRR9025064	D. simulans	female
SRR9025061	D. simulans	male
SRR9025046	D. sechellia	female
SRR9025045	D. sechellia	male
SRR166821	D. yakuba	female
SRR6161781	D. yakuba	male
SRR346727	D. eugracilis	female
SRR346728	D. eugracilis	male
SRR1002988	D. suzukii	female
SRR1002989	D. suzukii	male
SRR346756	D. takahashii	female
SRR346757	D. takahashii	male
SRR346718	D. biarmipes	female
SRR346719	D. biarmipes	male
SRR346751	D. ficusphila	female
SRR346752	D. ficusphila	male
SRR346724	D. elegans	female
SRR346726	D. elegans	male
SRR346753	D. rhopaloa	female
SRR346754	D. rhopaloa	male
SRR346730	D. kikawai	female
SRR346732	D. kikawai	male
SRR5481716	D. serrata	female
SRR5481720	D. serrata	male
SRR346721	D. bipectinata	female
SRR346723	D. bipectinata	male
SRR7243228,SRR5639307	D. ananassae	female
SRR6161785	D. ananassae	male
